# ACME dissociation: a versatile cell fixation-dissociation method for single-cell transcriptomics

**DOI:** 10.1101/2020.05.26.117234

**Authors:** Helena García-Castro, Nathan J Kenny, Patricia Álvarez-Campos, Vincent Mason, Anna Schönauer, Victoria A. Sleight, Jakke Neiro, Aziz Aboobaker, Jon Permanyer, Marta Iglesias, Manuel Irimia, Arnau Sebé-Pedrós, Jordi Solana

## Abstract

Single-cell sequencing technologies are revolutionizing biology, but are limited by the need to dissociate fresh samples that can only be fixed at later stages. We present ACME (<u>AC</u>etic-<u>ME</u>thanol) dissociation, a cell dissociation approach that fixes cells as they are being dissociated. ACME-dissociated cells have high RNA integrity, can be cryopreserved multiple times, can be sorted by Fluorescence-Activated Cell Sorting (FACS) and are permeable, enabling combinatorial single-cell transcriptomic approaches. As a proof of principle, we have performed SPLiT-seq with ACME cells to obtain around ∼34K single cell transcriptomes from two planarian species and identified all previously described cell types in similar proportions. ACME is based on affordable reagents, can be done in most laboratories and even in the field, and thus will accelerate our knowledge of cell types across the tree of life.
