## Supplementary Table T3 for "ACME dissociation: a versatile cell fixation-dissociation method for single-cell transcriptomics"

### Sheet: General Oligonucleotides
Oligo Name	Working concentration	Description	Protocol Step	Sequence
Linker_1	100 μM	Linker oligo-links Round 1 Barcodes & Round 2 Barcodes	Plates preparation	CGAATGCTCTGGCCTCTCAAGCACGTGGAT
Linker_2	100 μM	Linker oligo-links Round 2 Barcodes & Round 3 Barcodes	Plates preparation	AGTCGTACGCCGATGCGAAACATCGGCCAC
Blocker_1	100 μM	Blocker oligo-blocks Linker 1	Round 2 of barcoding (Ligation 1)	ATCCACGTGCTTGAGAGGCCAGAGCATTCG
Blocker_2	100 μM	Blocker oligo-blocks Linker 2	Round 3 of barcoding (Ligation 2)	GTGGCCGATGTTTCGCATCGGCGTACGACT
TSO	100 μM	Template switch oligo (HPLC purified)	Template Switch	AAGCAGTGGTATCAACGCAGAGTGAATrGrG+G
PCR_PR	10 μM	PCR primer	PCR amplification	CAGACGTGTGCTCTTCCGATCT
PCR_PF	10 μM	PCR primer	PCR amplification	AAGCAGTGGTATCAACGCAGAGT
P5_oligo	10 μM	P5 Illumina adapter (Illumina name=N501), used with Round4_1 to Round4_8	Round 4 of barcoding (PCR)	AATGATACGGCGACCACCGAGATCTACACTAGATCGCTCGTCGGCAGCGTCAGATGTGTATAAGAGACAG
Round4_1	10 μM	Barcode 4 + P7 Illumina adapter for Sublibrary 1 (Illumina name=TSBC07)	Round 4 of barcoding (PCR)	CAAGCAGAAGACGGCATACGAGATGATCTGGTGACTGGAGTTCAGACGTGTGCTCTTCCGATCT
Round4_2	10 μM	Barcode 4 + P7 Illumina adapter for Sublibrary 2 (Illumina name=TSBC08)	Round 4 of barcoding (PCR)	CAAGCAGAAGACGGCATACGAGATTCAAGTGTGACTGGAGTTCAGACGTGTGCTCTTCCGATCT
Round4_3	10 μM	Barcode 4 + P7 Illumina adapter for Sublibrary 3 (Illumina name=TSBC09)	Round 4 of barcoding (PCR)	CAAGCAGAAGACGGCATACGAGATCTGATCGTGACTGGAGTTCAGACGTGTGCTCTTCCGATCT
Round4_4	10 μM	Barcode 4 + P7 Illumina adapter for Sublibrary 4 (Illumina name=TSBC10)	Round 4 of barcoding (PCR)	CAAGCAGAAGACGGCATACGAGATAAGCTAGTGACTGGAGTTCAGACGTGTGCTCTTCCGATCT
Round4_5	10 μM	Barcode 4 + P7 Illumina adapter for Sublibrary 5 (Illumina name=TSBC11)	Round 4 of barcoding (PCR)	CAAGCAGAAGACGGCATACGAGATGTAGCCGTGACTGGAGTTCAGACGTGTGCTCTTCCGATCT
Round4_6	10 μM	Barcode 4 + P7 Illumina adapter for Sublibrary 6 (Illumina name=TSBC12)	Round 4 of barcoding (PCR)	CAAGCAGAAGACGGCATACGAGATTACAAGGTGACTGGAGTTCAGACGTGTGCTCTTCCGATCT
Round4_7	10 μM	Barcode 4 + P7 Illumina adapter for Sublibrary 7 (Illumina name=TSBC13)	Round 4 of barcoding (PCR)	CAAGCAGAAGACGGCATACGAGATTTGACTGTGACTGGAGTTCAGACGTGTGCTCTTCCGATCT
Round4_8	10 μM	Barcode 4 + P7 Illumina adapter for Sublibrary 8 (Illumina name=TSBC14)	Round 4 of barcoding (PCR)	CAAGCAGAAGACGGCATACGAGATGGAACTGTGACTGGAGTTCAGACGTGTGCTCTTCCGATCT

### Sheet: Round 1 Barcodes
Well Position	Primer Type	Name	Sequence
A1	dt(15)VN	Round1_1	/5Phos/AGGCCAGAGCATTCGAACGTGATTTTTTTTTTTTTTTTVN
A2	dt(15)VN	Round1_2	/5Phos/AGGCCAGAGCATTCGAAACATCGTTTTTTTTTTTTTTTVN
A3	dt(15)VN	Round1_3	/5Phos/AGGCCAGAGCATTCGATGCCTAATTTTTTTTTTTTTTTVN
A4	dt(15)VN	Round1_4	/5Phos/AGGCCAGAGCATTCGAGTGGTCATTTTTTTTTTTTTTTVN
A5	dt(15)VN	Round1_5	/5Phos/AGGCCAGAGCATTCGACCACTGTTTTTTTTTTTTTTTTVN
A6	dt(15)VN	Round1_6	/5Phos/AGGCCAGAGCATTCGACATTGGCTTTTTTTTTTTTTTTVN
A7	dt(15)VN	Round1_7	/5Phos/AGGCCAGAGCATTCGCAGATCTGTTTTTTTTTTTTTTTVN
A8	dt(15)VN	Round1_8	/5Phos/AGGCCAGAGCATTCGCATCAAGTTTTTTTTTTTTTTTTVN
A9	dt(15)VN	Round1_9	/5Phos/AGGCCAGAGCATTCGCGCTGATCTTTTTTTTTTTTTTTVN
A10	dt(15)VN	Round1_10	/5Phos/AGGCCAGAGCATTCGACAAGCTATTTTTTTTTTTTTTTVN
A11	dt(15)VN	Round1_11	/5Phos/AGGCCAGAGCATTCGCTGTAGCCTTTTTTTTTTTTTTTVN
A12	dt(15)VN	Round1_12	/5Phos/AGGCCAGAGCATTCGAGTACAAGTTTTTTTTTTTTTTTVN
B1	dt(15)VN	Round1_13	/5Phos/AGGCCAGAGCATTCGAACAACCATTTTTTTTTTTTTTTVN
B2	dt(15)VN	Round1_14	/5Phos/AGGCCAGAGCATTCGAACCGAGATTTTTTTTTTTTTTTVN
B3	dt(15)VN	Round1_15	/5Phos/AGGCCAGAGCATTCGAACGCTTATTTTTTTTTTTTTTTVN
B4	dt(15)VN	Round1_16	/5Phos/AGGCCAGAGCATTCGAAGACGGATTTTTTTTTTTTTTTVN
B5	dt(15)VN	Round1_17	/5Phos/AGGCCAGAGCATTCGAAGGTACATTTTTTTTTTTTTTTVN
B6	dt(15)VN	Round1_18	/5Phos/AGGCCAGAGCATTCGACACAGAATTTTTTTTTTTTTTTVN
B7	dt(15)VN	Round1_19	/5Phos/AGGCCAGAGCATTCGACAGCAGATTTTTTTTTTTTTTTVN
B8	dt(15)VN	Round1_20	/5Phos/AGGCCAGAGCATTCGACCTCCAATTTTTTTTTTTTTTTVN
B9	dt(15)VN	Round1_21	/5Phos/AGGCCAGAGCATTCGACGCTCGATTTTTTTTTTTTTTTVN
B10	dt(15)VN	Round1_22	/5Phos/AGGCCAGAGCATTCGACGTATCATTTTTTTTTTTTTTTVN
B11	dt(15)VN	Round1_23	/5Phos/AGGCCAGAGCATTCGACTATGCATTTTTTTTTTTTTTTVN
B12	dt(15)VN	Round1_24	/5Phos/AGGCCAGAGCATTCGAGAGTCAATTTTTTTTTTTTTTTVN
C1	dt(15)VN	Round1_25	/5Phos/AGGCCAGAGCATTCGAGATCGCATTTTTTTTTTTTTTTVN
C2	dt(15)VN	Round1_26	/5Phos/AGGCCAGAGCATTCGAGCAGGAATTTTTTTTTTTTTTTVN
C3	dt(15)VN	Round1_27	/5Phos/AGGCCAGAGCATTCGAGTCACTATTTTTTTTTTTTTTTVN
C4	dt(15)VN	Round1_28	/5Phos/AGGCCAGAGCATTCGATCCTGTATTTTTTTTTTTTTTTVN
C5	dt(15)VN	Round1_29	/5Phos/AGGCCAGAGCATTCGATTGAGGATTTTTTTTTTTTTTTVN
C6	dt(15)VN	Round1_30	/5Phos/AGGCCAGAGCATTCGCAACCACATTTTTTTTTTTTTTTVN
C7	dt(15)VN	Round1_31	/5Phos/AGGCCAGAGCATTCGGACTAGTATTTTTTTTTTTTTTTVN
C8	dt(15)VN	Round1_32	/5Phos/AGGCCAGAGCATTCGCAATGGAATTTTTTTTTTTTTTTVN
C9	dt(15)VN	Round1_33	/5Phos/AGGCCAGAGCATTCGCACTTCGATTTTTTTTTTTTTTTVN
C10	dt(15)VN	Round1_34	/5Phos/AGGCCAGAGCATTCGCAGCGTTATTTTTTTTTTTTTTTVN
C11	dt(15)VN	Round1_35	/5Phos/AGGCCAGAGCATTCGCATACCAATTTTTTTTTTTTTTTVN
C12	dt(15)VN	Round1_36	/5Phos/AGGCCAGAGCATTCGCCAGTTCATTTTTTTTTTTTTTTVN
D1	dt(15)VN	Round1_37	/5Phos/AGGCCAGAGCATTCGCCGAAGTATTTTTTTTTTTTTTTVN
D2	dt(15)VN	Round1_38	/5Phos/AGGCCAGAGCATTCGCCGTGAGATTTTTTTTTTTTTTTVN
D3	dt(15)VN	Round1_39	/5Phos/AGGCCAGAGCATTCGCCTCCTGATTTTTTTTTTTTTTTVN
D4	dt(15)VN	Round1_40	/5Phos/AGGCCAGAGCATTCGCGAACTTATTTTTTTTTTTTTTTVN
D5	dt(15)VN	Round1_41	/5Phos/AGGCCAGAGCATTCGCGACTGGATTTTTTTTTTTTTTTVN
D6	dt(15)VN	Round1_42	/5Phos/AGGCCAGAGCATTCGCGCATACATTTTTTTTTTTTTTTVN
D7	dt(15)VN	Round1_43	/5Phos/AGGCCAGAGCATTCGCTCAATGATTTTTTTTTTTTTTTVN
D8	dt(15)VN	Round1_44	/5Phos/AGGCCAGAGCATTCGCTGAGCCATTTTTTTTTTTTTTTVN
D9	dt(15)VN	Round1_45	/5Phos/AGGCCAGAGCATTCGCTGGCATATTTTTTTTTTTTTTTVN
D10	dt(15)VN	Round1_46	/5Phos/AGGCCAGAGCATTCGGAATCTGATTTTTTTTTTTTTTTVN
D11	dt(15)VN	Round1_47	/5Phos/AGGCCAGAGCATTCGCAAGACTATTTTTTTTTTTTTTTVN
D12	dt(15)VN	Round1_48	/5Phos/AGGCCAGAGCATTCGGAGCTGAATTTTTTTTTTTTTTTVN

### Sheet: Round 2 Barcodes
Well Position	Name	Sequence
A1	Round2_1	/5Phos/CATCGGCGTACGACTAACGTGATATCCACGTGCTTGAG
A2	Round2_2	/5Phos/CATCGGCGTACGACTAAACATCGATCCACGTGCTTGAG
A3	Round2_3	/5Phos/CATCGGCGTACGACTATGCCTAAATCCACGTGCTTGAG
A4	Round2_4	/5Phos/CATCGGCGTACGACTAGTGGTCAATCCACGTGCTTGAG
A5	Round2_5	/5Phos/CATCGGCGTACGACTACCACTGTATCCACGTGCTTGAG
A6	Round2_6	/5Phos/CATCGGCGTACGACTACATTGGCATCCACGTGCTTGAG
A7	Round2_7	/5Phos/CATCGGCGTACGACTCAGATCTGATCCACGTGCTTGAG
A8	Round2_8	/5Phos/CATCGGCGTACGACTCATCAAGTATCCACGTGCTTGAG
A9	Round2_9	/5Phos/CATCGGCGTACGACTCGCTGATCATCCACGTGCTTGAG
A10	Round2_10	/5Phos/CATCGGCGTACGACTACAAGCTAATCCACGTGCTTGAG
A11	Round2_11	/5Phos/CATCGGCGTACGACTCTGTAGCCATCCACGTGCTTGAG
A12	Round2_12	/5Phos/CATCGGCGTACGACTAGTACAAGATCCACGTGCTTGAG
B1	Round2_13	/5Phos/CATCGGCGTACGACTAACAACCAATCCACGTGCTTGAG
B2	Round2_14	/5Phos/CATCGGCGTACGACTAACCGAGAATCCACGTGCTTGAG
B3	Round2_15	/5Phos/CATCGGCGTACGACTAACGCTTAATCCACGTGCTTGAG
B4	Round2_16	/5Phos/CATCGGCGTACGACTAAGACGGAATCCACGTGCTTGAG
B5	Round2_17	/5Phos/CATCGGCGTACGACTAAGGTACAATCCACGTGCTTGAG
B6	Round2_18	/5Phos/CATCGGCGTACGACTACACAGAAATCCACGTGCTTGAG
B7	Round2_19	/5Phos/CATCGGCGTACGACTACAGCAGAATCCACGTGCTTGAG
B8	Round2_20	/5Phos/CATCGGCGTACGACTACCTCCAAATCCACGTGCTTGAG
B9	Round2_21	/5Phos/CATCGGCGTACGACTACGCTCGAATCCACGTGCTTGAG
B10	Round2_22	/5Phos/CATCGGCGTACGACTACGTATCAATCCACGTGCTTGAG
B11	Round2_23	/5Phos/CATCGGCGTACGACTACTATGCAATCCACGTGCTTGAG
B12	Round2_24	/5Phos/CATCGGCGTACGACTAGAGTCAAATCCACGTGCTTGAG
C1	Round2_25	/5Phos/CATCGGCGTACGACTAGATCGCAATCCACGTGCTTGAG
C2	Round2_26	/5Phos/CATCGGCGTACGACTAGCAGGAAATCCACGTGCTTGAG
C3	Round2_27	/5Phos/CATCGGCGTACGACTAGTCACTAATCCACGTGCTTGAG
C4	Round2_28	/5Phos/CATCGGCGTACGACTATCCTGTAATCCACGTGCTTGAG
C5	Round2_29	/5Phos/CATCGGCGTACGACTATTGAGGAATCCACGTGCTTGAG
C6	Round2_30	/5Phos/CATCGGCGTACGACTCAACCACAATCCACGTGCTTGAG
C7	Round2_31	/5Phos/CATCGGCGTACGACTGACTAGTAATCCACGTGCTTGAG
C8	Round2_32	/5Phos/CATCGGCGTACGACTCAATGGAAATCCACGTGCTTGAG
C9	Round2_33	/5Phos/CATCGGCGTACGACTCACTTCGAATCCACGTGCTTGAG
C10	Round2_34	/5Phos/CATCGGCGTACGACTCAGCGTTAATCCACGTGCTTGAG
C11	Round2_35	/5Phos/CATCGGCGTACGACTCATACCAAATCCACGTGCTTGAG
C12	Round2_36	/5Phos/CATCGGCGTACGACTCCAGTTCAATCCACGTGCTTGAG
D1	Round2_37	/5Phos/CATCGGCGTACGACTCCGAAGTAATCCACGTGCTTGAG
D2	Round2_38	/5Phos/CATCGGCGTACGACTCCGTGAGAATCCACGTGCTTGAG
D3	Round2_39	/5Phos/CATCGGCGTACGACTCCTCCTGAATCCACGTGCTTGAG
D4	Round2_40	/5Phos/CATCGGCGTACGACTCGAACTTAATCCACGTGCTTGAG
D5	Round2_41	/5Phos/CATCGGCGTACGACTCGACTGGAATCCACGTGCTTGAG
D6	Round2_42	/5Phos/CATCGGCGTACGACTCGCATACAATCCACGTGCTTGAG
D7	Round2_43	/5Phos/CATCGGCGTACGACTCTCAATGAATCCACGTGCTTGAG
D8	Round2_44	/5Phos/CATCGGCGTACGACTCTGAGCCAATCCACGTGCTTGAG
D9	Round2_45	/5Phos/CATCGGCGTACGACTCTGGCATAATCCACGTGCTTGAG
D10	Round2_46	/5Phos/CATCGGCGTACGACTGAATCTGAATCCACGTGCTTGAG
D11	Round2_47	/5Phos/CATCGGCGTACGACTCAAGACTAATCCACGTGCTTGAG
D12	Round2_48	/5Phos/CATCGGCGTACGACTGAGCTGAAATCCACGTGCTTGAG
E1	Round2_49	/5Phos/CATCGGCGTACGACTGATAGACAATCCACGTGCTTGAG
E2	Round2_50	/5Phos/CATCGGCGTACGACTGCCACATAATCCACGTGCTTGAG
E3	Round2_51	/5Phos/CATCGGCGTACGACTGCGAGTAAATCCACGTGCTTGAG
E4	Round2_52	/5Phos/CATCGGCGTACGACTGCTAACGAATCCACGTGCTTGAG
E5	Round2_53	/5Phos/CATCGGCGTACGACTGCTCGGTAATCCACGTGCTTGAG
E6	Round2_54	/5Phos/CATCGGCGTACGACTGGAGAACAATCCACGTGCTTGAG
E7	Round2_55	/5Phos/CATCGGCGTACGACTGGTGCGAAATCCACGTGCTTGAG
E8	Round2_56	/5Phos/CATCGGCGTACGACTGTACGCAAATCCACGTGCTTGAG
E9	Round2_57	/5Phos/CATCGGCGTACGACTGTCGTAGAATCCACGTGCTTGAG
E10	Round2_58	/5Phos/CATCGGCGTACGACTGTCTGTCAATCCACGTGCTTGAG
E11	Round2_59	/5Phos/CATCGGCGTACGACTGTGTTCTAATCCACGTGCTTGAG
E12	Round2_60	/5Phos/CATCGGCGTACGACTTAGGATGAATCCACGTGCTTGAG
F1	Round2_61	/5Phos/CATCGGCGTACGACTTATCAGCAATCCACGTGCTTGAG
F2	Round2_62	/5Phos/CATCGGCGTACGACTTCCGTCTAATCCACGTGCTTGAG
F3	Round2_63	/5Phos/CATCGGCGTACGACTTCTTCACAATCCACGTGCTTGAG
F4	Round2_64	/5Phos/CATCGGCGTACGACTTGAAGAGAATCCACGTGCTTGAG
F5	Round2_65	/5Phos/CATCGGCGTACGACTTGGAACAAATCCACGTGCTTGAG
F6	Round2_66	/5Phos/CATCGGCGTACGACTTGGCTTCAATCCACGTGCTTGAG
F7	Round2_67	/5Phos/CATCGGCGTACGACTTGGTGGTAATCCACGTGCTTGAG
F8	Round2_68	/5Phos/CATCGGCGTACGACTTTCACGCAATCCACGTGCTTGAG
F9	Round2_69	/5Phos/CATCGGCGTACGACTAACTCACCATCCACGTGCTTGAG
F10	Round2_70	/5Phos/CATCGGCGTACGACTAAGAGATCATCCACGTGCTTGAG
F11	Round2_71	/5Phos/CATCGGCGTACGACTAAGGACACATCCACGTGCTTGAG
F12	Round2_72	/5Phos/CATCGGCGTACGACTAATCCGTCATCCACGTGCTTGAG
G1	Round2_73	/5Phos/CATCGGCGTACGACTAATGTTGCATCCACGTGCTTGAG
G2	Round2_74	/5Phos/CATCGGCGTACGACTACACGACCATCCACGTGCTTGAG
G3	Round2_75	/5Phos/CATCGGCGTACGACTACAGATTCATCCACGTGCTTGAG
G4	Round2_76	/5Phos/CATCGGCGTACGACTAGATGTACATCCACGTGCTTGAG
G5	Round2_77	/5Phos/CATCGGCGTACGACTAGCACCTCATCCACGTGCTTGAG
G6	Round2_78	/5Phos/CATCGGCGTACGACTAGCCATGCATCCACGTGCTTGAG
G7	Round2_79	/5Phos/CATCGGCGTACGACTAGGCTAACATCCACGTGCTTGAG
G8	Round2_80	/5Phos/CATCGGCGTACGACTATAGCGACATCCACGTGCTTGAG
G9	Round2_81	/5Phos/CATCGGCGTACGACTATCATTCCATCCACGTGCTTGAG
G10	Round2_82	/5Phos/CATCGGCGTACGACTATTGGCTCATCCACGTGCTTGAG
G11	Round2_83	/5Phos/CATCGGCGTACGACTCAAGGAGCATCCACGTGCTTGAG
G12	Round2_84	/5Phos/CATCGGCGTACGACTCACCTTACATCCACGTGCTTGAG
H1	Round2_85	/5Phos/CATCGGCGTACGACTCCATCCTCATCCACGTGCTTGAG
H2	Round2_86	/5Phos/CATCGGCGTACGACTCCGACAACATCCACGTGCTTGAG
H3	Round2_87	/5Phos/CATCGGCGTACGACTCCTAATCCATCCACGTGCTTGAG
H4	Round2_88	/5Phos/CATCGGCGTACGACTCCTCTATCATCCACGTGCTTGAG
H5	Round2_89	/5Phos/CATCGGCGTACGACTCGACACACATCCACGTGCTTGAG
H6	Round2_90	/5Phos/CATCGGCGTACGACTCGGATTGCATCCACGTGCTTGAG
H7	Round2_91	/5Phos/CATCGGCGTACGACTCTAAGGTCATCCACGTGCTTGAG
H8	Round2_92	/5Phos/CATCGGCGTACGACTGAACAGGCATCCACGTGCTTGAG
H9	Round2_93	/5Phos/CATCGGCGTACGACTGACAGTGCATCCACGTGCTTGAG
H10	Round2_94	/5Phos/CATCGGCGTACGACTGAGTTAGCATCCACGTGCTTGAG
H11	Round2_95	/5Phos/CATCGGCGTACGACTGATGAATCATCCACGTGCTTGAG
H12	Round2_96	/5Phos/CATCGGCGTACGACTGCCAAGACATCCACGTGCTTGAG

### Sheet: Round 3 Barcodes
Well Position	Name	Sequence
A1	Round3_01	/5Biosg/CAGACGTGTGCTCTTCCGATCTNNNNNNNNNNAACGTGATGTGGCCGATGTTTCG
A2	Round3_02	/5Biosg/CAGACGTGTGCTCTTCCGATCTNNNNNNNNNNAAACATCGGTGGCCGATGTTTCG
A3	Round3_03	/5Biosg/CAGACGTGTGCTCTTCCGATCTNNNNNNNNNNATGCCTAAGTGGCCGATGTTTCG
A4	Round3_04	/5Biosg/CAGACGTGTGCTCTTCCGATCTNNNNNNNNNNAGTGGTCAGTGGCCGATGTTTCG
A5	Round3_05	/5Biosg/CAGACGTGTGCTCTTCCGATCTNNNNNNNNNNACCACTGTGTGGCCGATGTTTCG
A6	Round3_06	/5Biosg/CAGACGTGTGCTCTTCCGATCTNNNNNNNNNNACATTGGCGTGGCCGATGTTTCG
A7	Round3_07	/5Biosg/CAGACGTGTGCTCTTCCGATCTNNNNNNNNNNCAGATCTGGTGGCCGATGTTTCG
A8	Round3_08	/5Biosg/CAGACGTGTGCTCTTCCGATCTNNNNNNNNNNCATCAAGTGTGGCCGATGTTTCG
A9	Round3_09	/5Biosg/CAGACGTGTGCTCTTCCGATCTNNNNNNNNNNCGCTGATCGTGGCCGATGTTTCG
A10	Round3_10	/5Biosg/CAGACGTGTGCTCTTCCGATCTNNNNNNNNNNACAAGCTAGTGGCCGATGTTTCG
A11	Round3_11	/5Biosg/CAGACGTGTGCTCTTCCGATCTNNNNNNNNNNCTGTAGCCGTGGCCGATGTTTCG
A12	Round3_12	/5Biosg/CAGACGTGTGCTCTTCCGATCTNNNNNNNNNNAGTACAAGGTGGCCGATGTTTCG
B1	Round3_13	/5Biosg/CAGACGTGTGCTCTTCCGATCTNNNNNNNNNNAACAACCAGTGGCCGATGTTTCG
B2	Round3_14	/5Biosg/CAGACGTGTGCTCTTCCGATCTNNNNNNNNNNAACCGAGAGTGGCCGATGTTTCG
B3	Round3_15	/5Biosg/CAGACGTGTGCTCTTCCGATCTNNNNNNNNNNAACGCTTAGTGGCCGATGTTTCG
B4	Round3_16	/5Biosg/CAGACGTGTGCTCTTCCGATCTNNNNNNNNNNAAGACGGAGTGGCCGATGTTTCG
B5	Round3_17	/5Biosg/CAGACGTGTGCTCTTCCGATCTNNNNNNNNNNAAGGTACAGTGGCCGATGTTTCG
B6	Round3_18	/5Biosg/CAGACGTGTGCTCTTCCGATCTNNNNNNNNNNACACAGAAGTGGCCGATGTTTCG
B7	Round3_19	/5Biosg/CAGACGTGTGCTCTTCCGATCTNNNNNNNNNNACAGCAGAGTGGCCGATGTTTCG
B8	Round3_20	/5Biosg/CAGACGTGTGCTCTTCCGATCTNNNNNNNNNNACCTCCAAGTGGCCGATGTTTCG
B9	Round3_21	/5Biosg/CAGACGTGTGCTCTTCCGATCTNNNNNNNNNNACGCTCGAGTGGCCGATGTTTCG
B10	Round3_22	/5Biosg/CAGACGTGTGCTCTTCCGATCTNNNNNNNNNNACGTATCAGTGGCCGATGTTTCG
B11	Round3_23	/5Biosg/CAGACGTGTGCTCTTCCGATCTNNNNNNNNNNACTATGCAGTGGCCGATGTTTCG
B12	Round3_24	/5Biosg/CAGACGTGTGCTCTTCCGATCTNNNNNNNNNNAGAGTCAAGTGGCCGATGTTTCG
C1	Round3_25	/5Biosg/CAGACGTGTGCTCTTCCGATCTNNNNNNNNNNAGATCGCAGTGGCCGATGTTTCG
C2	Round3_26	/5Biosg/CAGACGTGTGCTCTTCCGATCTNNNNNNNNNNAGCAGGAAGTGGCCGATGTTTCG
C3	Round3_27	/5Biosg/CAGACGTGTGCTCTTCCGATCTNNNNNNNNNNAGTCACTAGTGGCCGATGTTTCG
C4	Round3_28	/5Biosg/CAGACGTGTGCTCTTCCGATCTNNNNNNNNNNATCCTGTAGTGGCCGATGTTTCG
C5	Round3_29	/5Biosg/CAGACGTGTGCTCTTCCGATCTNNNNNNNNNNATTGAGGAGTGGCCGATGTTTCG
C6	Round3_30	/5Biosg/CAGACGTGTGCTCTTCCGATCTNNNNNNNNNNCAACCACAGTGGCCGATGTTTCG
C7	Round3_31	/5Biosg/CAGACGTGTGCTCTTCCGATCTNNNNNNNNNNGACTAGTAGTGGCCGATGTTTCG
C8	Round3_32	/5Biosg/CAGACGTGTGCTCTTCCGATCTNNNNNNNNNNCAATGGAAGTGGCCGATGTTTCG
C9	Round3_33	/5Biosg/CAGACGTGTGCTCTTCCGATCTNNNNNNNNNNCACTTCGAGTGGCCGATGTTTCG
C10	Round3_34	/5Biosg/CAGACGTGTGCTCTTCCGATCTNNNNNNNNNNCAGCGTTAGTGGCCGATGTTTCG
C11	Round3_35	/5Biosg/CAGACGTGTGCTCTTCCGATCTNNNNNNNNNNCATACCAAGTGGCCGATGTTTCG
C12	Round3_36	/5Biosg/CAGACGTGTGCTCTTCCGATCTNNNNNNNNNNCCAGTTCAGTGGCCGATGTTTCG
D1	Round3_37	/5Biosg/CAGACGTGTGCTCTTCCGATCTNNNNNNNNNNCCGAAGTAGTGGCCGATGTTTCG
D2	Round3_38	/5Biosg/CAGACGTGTGCTCTTCCGATCTNNNNNNNNNNCCGTGAGAGTGGCCGATGTTTCG
D3	Round3_39	/5Biosg/CAGACGTGTGCTCTTCCGATCTNNNNNNNNNNCCTCCTGAGTGGCCGATGTTTCG
D4	Round3_40	/5Biosg/CAGACGTGTGCTCTTCCGATCTNNNNNNNNNNCGAACTTAGTGGCCGATGTTTCG
D5	Round3_41	/5Biosg/CAGACGTGTGCTCTTCCGATCTNNNNNNNNNNCGACTGGAGTGGCCGATGTTTCG
D6	Round3_42	/5Biosg/CAGACGTGTGCTCTTCCGATCTNNNNNNNNNNCGCATACAGTGGCCGATGTTTCG
D7	Round3_43	/5Biosg/CAGACGTGTGCTCTTCCGATCTNNNNNNNNNNCTCAATGAGTGGCCGATGTTTCG
D8	Round3_44	/5Biosg/CAGACGTGTGCTCTTCCGATCTNNNNNNNNNNCTGAGCCAGTGGCCGATGTTTCG
D9	Round3_45	/5Biosg/CAGACGTGTGCTCTTCCGATCTNNNNNNNNNNCTGGCATAGTGGCCGATGTTTCG
D10	Round3_46	/5Biosg/CAGACGTGTGCTCTTCCGATCTNNNNNNNNNNGAATCTGAGTGGCCGATGTTTCG
D11	Round3_47	/5Biosg/CAGACGTGTGCTCTTCCGATCTNNNNNNNNNNCAAGACTAGTGGCCGATGTTTCG
D12	Round3_48	/5Biosg/CAGACGTGTGCTCTTCCGATCTNNNNNNNNNNGAGCTGAAGTGGCCGATGTTTCG
E1	Round3_49	/5Biosg/CAGACGTGTGCTCTTCCGATCTNNNNNNNNNNGATAGACAGTGGCCGATGTTTCG
E2	Round3_50	/5Biosg/CAGACGTGTGCTCTTCCGATCTNNNNNNNNNNGCCACATAGTGGCCGATGTTTCG
E3	Round3_51	/5Biosg/CAGACGTGTGCTCTTCCGATCTNNNNNNNNNNGCGAGTAAGTGGCCGATGTTTCG
E4	Round3_52	/5Biosg/CAGACGTGTGCTCTTCCGATCTNNNNNNNNNNGCTAACGAGTGGCCGATGTTTCG
E5	Round3_53	/5Biosg/CAGACGTGTGCTCTTCCGATCTNNNNNNNNNNGCTCGGTAGTGGCCGATGTTTCG
E6	Round3_54	/5Biosg/CAGACGTGTGCTCTTCCGATCTNNNNNNNNNNGGAGAACAGTGGCCGATGTTTCG
E7	Round3_55	/5Biosg/CAGACGTGTGCTCTTCCGATCTNNNNNNNNNNGGTGCGAAGTGGCCGATGTTTCG
E8	Round3_56	/5Biosg/CAGACGTGTGCTCTTCCGATCTNNNNNNNNNNGTACGCAAGTGGCCGATGTTTCG
E9	Round3_57	/5Biosg/CAGACGTGTGCTCTTCCGATCTNNNNNNNNNNGTCGTAGAGTGGCCGATGTTTCG
E10	Round3_58	/5Biosg/CAGACGTGTGCTCTTCCGATCTNNNNNNNNNNGTCTGTCAGTGGCCGATGTTTCG
E11	Round3_59	/5Biosg/CAGACGTGTGCTCTTCCGATCTNNNNNNNNNNGTGTTCTAGTGGCCGATGTTTCG
E12	Round3_60	/5Biosg/CAGACGTGTGCTCTTCCGATCTNNNNNNNNNNTAGGATGAGTGGCCGATGTTTCG
F1	Round3_61	/5Biosg/CAGACGTGTGCTCTTCCGATCTNNNNNNNNNNTATCAGCAGTGGCCGATGTTTCG
F2	Round3_62	/5Biosg/CAGACGTGTGCTCTTCCGATCTNNNNNNNNNNTCCGTCTAGTGGCCGATGTTTCG
F3	Round3_63	/5Biosg/CAGACGTGTGCTCTTCCGATCTNNNNNNNNNNTCTTCACAGTGGCCGATGTTTCG
F4	Round3_64	/5Biosg/CAGACGTGTGCTCTTCCGATCTNNNNNNNNNNTGAAGAGAGTGGCCGATGTTTCG
F5	Round3_65	/5Biosg/CAGACGTGTGCTCTTCCGATCTNNNNNNNNNNTGGAACAAGTGGCCGATGTTTCG
F6	Round3_66	/5Biosg/CAGACGTGTGCTCTTCCGATCTNNNNNNNNNNTGGCTTCAGTGGCCGATGTTTCG
F7	Round3_67	/5Biosg/CAGACGTGTGCTCTTCCGATCTNNNNNNNNNNTGGTGGTAGTGGCCGATGTTTCG
F8	Round3_68	/5Biosg/CAGACGTGTGCTCTTCCGATCTNNNNNNNNNNTTCACGCAGTGGCCGATGTTTCG
F9	Round3_69	/5Biosg/CAGACGTGTGCTCTTCCGATCTNNNNNNNNNNAACTCACCGTGGCCGATGTTTCG
F10	Round3_70	/5Biosg/CAGACGTGTGCTCTTCCGATCTNNNNNNNNNNAAGAGATCGTGGCCGATGTTTCG
F11	Round3_71	/5Biosg/CAGACGTGTGCTCTTCCGATCTNNNNNNNNNNAAGGACACGTGGCCGATGTTTCG
F12	Round3_72	/5Biosg/CAGACGTGTGCTCTTCCGATCTNNNNNNNNNNAATCCGTCGTGGCCGATGTTTCG
G1	Round3_73	/5Biosg/CAGACGTGTGCTCTTCCGATCTNNNNNNNNNNAATGTTGCGTGGCCGATGTTTCG
G2	Round3_74	/5Biosg/CAGACGTGTGCTCTTCCGATCTNNNNNNNNNNACACGACCGTGGCCGATGTTTCG
G3	Round3_75	/5Biosg/CAGACGTGTGCTCTTCCGATCTNNNNNNNNNNACAGATTCGTGGCCGATGTTTCG
G4	Round3_76	/5Biosg/CAGACGTGTGCTCTTCCGATCTNNNNNNNNNNAGATGTACGTGGCCGATGTTTCG
G5	Round3_77	/5Biosg/CAGACGTGTGCTCTTCCGATCTNNNNNNNNNNAGCACCTCGTGGCCGATGTTTCG
G6	Round3_78	/5Biosg/CAGACGTGTGCTCTTCCGATCTNNNNNNNNNNAGCCATGCGTGGCCGATGTTTCG
G7	Round3_79	/5Biosg/CAGACGTGTGCTCTTCCGATCTNNNNNNNNNNAGGCTAACGTGGCCGATGTTTCG
G8	Round3_80	/5Biosg/CAGACGTGTGCTCTTCCGATCTNNNNNNNNNNATAGCGACGTGGCCGATGTTTCG
G9	Round3_81	/5Biosg/CAGACGTGTGCTCTTCCGATCTNNNNNNNNNNATCATTCCGTGGCCGATGTTTCG
G10	Round3_82	/5Biosg/CAGACGTGTGCTCTTCCGATCTNNNNNNNNNNATTGGCTCGTGGCCGATGTTTCG
G11	Round3_83	/5Biosg/CAGACGTGTGCTCTTCCGATCTNNNNNNNNNNCAAGGAGCGTGGCCGATGTTTCG
G12	Round3_84	/5Biosg/CAGACGTGTGCTCTTCCGATCTNNNNNNNNNNCACCTTACGTGGCCGATGTTTCG
H1	Round3_85	/5Biosg/CAGACGTGTGCTCTTCCGATCTNNNNNNNNNNCCATCCTCGTGGCCGATGTTTCG
H2	Round3_86	/5Biosg/CAGACGTGTGCTCTTCCGATCTNNNNNNNNNNCCGACAACGTGGCCGATGTTTCG
H3	Round3_87	/5Biosg/CAGACGTGTGCTCTTCCGATCTNNNNNNNNNNCCTAATCCGTGGCCGATGTTTCG
H4	Round3_88	/5Biosg/CAGACGTGTGCTCTTCCGATCTNNNNNNNNNNCCTCTATCGTGGCCGATGTTTCG
H5	Round3_89	/5Biosg/CAGACGTGTGCTCTTCCGATCTNNNNNNNNNNCGACACACGTGGCCGATGTTTCG
H6	Round3_90	/5Biosg/CAGACGTGTGCTCTTCCGATCTNNNNNNNNNNCGGATTGCGTGGCCGATGTTTCG
H7	Round3_91	/5Biosg/CAGACGTGTGCTCTTCCGATCTNNNNNNNNNNCTAAGGTCGTGGCCGATGTTTCG
H8	Round3_92	/5Biosg/CAGACGTGTGCTCTTCCGATCTNNNNNNNNNNGAACAGGCGTGGCCGATGTTTCG
H9	Round3_93	/5Biosg/CAGACGTGTGCTCTTCCGATCTNNNNNNNNNNGACAGTGCGTGGCCGATGTTTCG
H10	Round3_94	/5Biosg/CAGACGTGTGCTCTTCCGATCTNNNNNNNNNNGAGTTAGCGTGGCCGATGTTTCG
H11	Round3_95	/5Biosg/CAGACGTGTGCTCTTCCGATCTNNNNNNNNNNGATGAATCGTGGCCGATGTTTCG
H12	Round3_96	/5Biosg/CAGACGTGTGCTCTTCCGATCTNNNNNNNNNNGCCAAGACGTGGCCGATGTTTCG
